# CTCF is a DNA-tension-dependent barrier to cohesin-mediated DNA loop extrusion

**DOI:** 10.1101/2022.09.08.507093

**Authors:** Iain F. Davidson, Roman Barth, Maciej Zaczek, Jaco van der Torre, Wen Tang, Kota Nagasaka, Richard Janissen, Jacob Kerssemakers, Gordana Wutz, Cees Dekker, Jan-Michael Peters

**Affiliations:** Research Institute of Molecular Pathology; Vienna BioCenter, 1030 Vienna, Austria; Department of Bionanoscience, Kavli Institute of Nanoscience Delft, Delft University of Technology; Delft, Netherlands

**Author notes:** Children’s Cancer Research Institute, St. Anna Kinderkrebsforschung; 1090 Vienna, Austria. These authors contributed equally to this work (Iain F. Davidson, Roman Barth, Maciej Zaczek).

## Abstract

In eukaryotes, genomic DNA is extruded into loops by cohesin^1^. By restraining this process, the DNA-binding protein CTCF generates topologically associating domains (TADs)^2-4^ that play key roles in gene regulation and recombination during development and disease^1,5-8^. How CTCF establishes TAD boundaries and to what extent these are permeable to cohesin is unknown^9^. To address these questions, we visualize interactions of single CTCF and cohesin molecules on DNA in vitro. We show that CTCF is sufficient to block diffusing cohesin, possibly reflecting how cohesive cohesin accumulates at TAD boundaries, as well as to block loop-extruding cohesin, reflecting how CTCF establishes TAD boundaries. CTCF functions asymmetrically, as predicted, but unexpectedly is dependent on DNA tension. Moreover, CTCF regulates cohesin’s loop extrusion activity by changing its direction and by inducing loop shrinkage. Our data indicate that CTCF is not, as previously assumed, simply a barrier to cohesin-mediated loop extrusion but is an active regulator of this process, where the permeability of TAD boundaries can be modulated by DNA tension. These results reveal mechanistic principles of how CTCF controls loop extrusion and genome architecture.
