## Supplementary File 1 for "CTCF is a DNA-tension-dependent barrier to cohesin-mediated DNA loop extrusion"

### Sheet: Sheet1
Cloning scheme: Plasmid (number and name), Cloning reaction, templates used and primers
#64	pBlueScript-GoldenGate
KLD cloning	Primers	Sequence	Template
PCR (Q5 NEB E0555L)	JT290	CGACAAGGTCTCGTCCACTAGTTCTAGAGCGG	#61	pBlueScript-noBsaI
	JT291	CGACAAGGTCTCGTCGTATATCGATACCGTCGACCT
KLD reaction	NEB M0554S
#61	pBlueScript-noBsaIsite
KLD cloning
PCR (Q5 NEB E0555L)	JT288	GGACCCACGCTCACCGGCTC	#18	pBlueScriptII SK+ (stratagene)
	JT289	CGCGGTATCATTGCAGCACTG
KLD reaction	NEB M0554S
#66	pGGA-JT292JT293
Blunt ligation	Primers	Sequence	Template
PCR (Q5 NEB E0555L)	JT292	CGACAAGGTCTCGACGAAATGCGCGTATGGGGATGG	Lambda	NEB N3011S
	JT293	CGACAAGGTCTCGGGCTCCGTGGGCCAGGTGGT
PCR (Q5 NEB E0555L)	JT403	CCTGTAGTCTTCTTAATTAAGACGTCAG	pGGAselect	NEB N0309AAVIAL
	JT401	GTACCAAGTCTTCGAATTCGGATC
Blunt ligation	Enzymes used: T4 PNK (NEB M0201), DPNI (NEB R0176), T4 DNA Ligase (NEB M0202)
#67	pGGA-JT294JT295
Blunt ligation	Primers	Sequence	Template
PCR (Q5 NEB E0555L)	JT294	CGACAAGGTCTCCAGCCGCGACTTACCATGTAT	Template GeneBlock34 (IDT)	CCGCGACTTACCATGTATCTCGTGCGGAACGCTCACGTCTGCTCAGTGGGATGCCGGACATTACCGGACAACTGCTGCGGCACCTCAACTCCGATTTAATGAACGCAATATTCACAAGCAATGCGTGGTGTGCAACCAGCACAAAAGCGGAAATCTCGTTCCGTATCGCGTCGAACTGATTAGCCGCATCGGGCAGGAAGCAGTAGACGAAATCGAATCAAACCATAACCGCCATCGCTGGACTATCGAAGAGTGCAAGGCGATCAAGGCAGAGTACCAACAGAAACTCAAAGACCTGCGAAATAGCAGAAGTGAGGCCGCATGACGTTCTCAGTAAAAACCATTCCAGACATGCTCGTTGAAGCATACGGAAATCAGACAGAAGTAGCACGCAGACTG…
	JT295	CGACAAGGTCTCCATACCGCGATGGTTGGAGTTCCA
PCR (Q5 NEB E0555L)	JT403	CCTGTAGTCTTCTTAATTAAGACGTCAG	pGGAselect	NEB N0309AAVIAL
	JT401	GTACCAAGTCTTCGAATTCGGATC
Blunt ligation	Enzymes used: T4 PNK (NEB M0201), DPNI (NEB R0176), T4 DNA Ligase (NEB M0202)
#69	pGGA-JT310JT314JT311JT315
Gibson Assembly	Primers	Sequence	Template
PCR (Q5 NEB E0555L)	JT310	TCGAGGGATCCGAATTCGAAGACTTGGTACCGACAAGGTCTCCGTATATGAAAGAGACGACCACTGCCAG	Lambda	NEB N3011S
	JT314	GCTAACCAATTCCTAGGCAGGTCATTG
PCR (Q5 NEB E0555L)	JT315	CACTGTTGCCAATGACCTGCCTAG	Lambda	NEB N3011S
	JT311	TTCTGACGTCTTAATTAAGAAGACTACAGGCGACAAGGTCTCCCTGACGCTGGCATTCGCATC
PCR (Q5 NEB E0555L)	JT403	CCTGTAGTCTTCTTAATTAAGACGTCAG	pGGAselect	NEB N0309AAVIAL
	JT401	GTACCAAGTCTTCGAATTCGGATC
Gibson Assembly	NEB E5520 (NEB HiFi mix)
#118	pGGA-JT298JT299 noCTCF
KLD cloning	Primers	Sequence	Template
PCR (Q5 NEB E0555L)	NH3	TGTGCTCAACAGACGTTTACTGTTC	#65 pGGA-JT298JT299
	NH4	TCCTGTAATAAGCAGGGCCAG
KLD reaction	NEB M0554S
#65	pGGA-JT298JT299
Blunt ligation	Primers	Sequence	Template
PCR (Q5 NEB E0555L)	JT298	CGACAAGGTCTCGTCAGACGCGCCGGACGCTACCAGC	Template GeneBlock35 (IDT)	GCGCCGGACGCTACCAGCTTCTTTCCCGTTGGTGGGATGCCTACCGCAAGCAGCTTGGCCTGAAAGACTTCTCTCCGAAAAGTCAGGACGCTGTGGCATTGCAGCAGATTAAGGAGCGTGGCGCTTTACCTATGATTGATCGTGGTGATATCCGTCAGGCAATCGACCGTTGCAGCAATATCTGGGCTTCACTGCCGGGCGCTGGTTATGGTCAGTTCGAGCATAAGGCTGACAGCCTGATTGCAAAATTCAAAGAAGCGGGCGGAACGGTCAGAGAGATTGATGTATGAGCAGAGTCACCGCGATTATCTCCGCTCTGGTTATCTGCATCATCGTCTGCCTGTCATGGGCTGTTAATCATTACCGTGATAACGCCATTACCTACAAAGCCCAGCGCGA…
	JT299	CGACAAGGTCTCGACTTCAAATCTTTCTGTATGAAGATTTGAGCACGTTGGCC
PCR (Q5 NEB E0555L)	JT403	CCTGTAGTCTTCTTAATTAAGACGTCAG	pGGAselect	NEB N0309AAVIAL
	JT401	GTACCAAGTCTTCGAATTCGGATC
Blunt ligation	Enzymes used: T4 PNK (NEB M0201), DPNI (NEB R0176), T4 DNA Ligase (NEB M0202)
#71	pGGA-JT312JT316JT313JT317
Gibson Assembly	Primers	Sequence	Template
PCR (Q5 NEB E0555L)	JT312	TCGAGGGATCCGAATTCGAAGACTTGGTACCGACAAGGTCTCGAAGTAAGAGACCTGGGCAGACAGGACTG	Lambda	NEB N3011S
	JT316	TTCACATAAAACATTTTGCATCAGCGAC
PCR (Q5 NEB E0555L)	JT313	TTCTGACGTCTTAATTAAGAAGACTACAGGCGACAAGGTCTCGTGGATCCGGGAGTGATTTCCGTCT	Lambda	NEB N3011S
	JT317	GTGGTCAGGTTGTGGTGATTGGTC
PCR (Q5 NEB E0555L)	JT403	CCTGTAGTCTTCTTAATTAAGACGTCAG	pGGAselect	NEB N0309AAVIAL
	JT401	GTACCAAGTCTTCGAATTCGGATC
Gibson Assembly	NEB E5520 (NEB HiFi mix)
#124	pGGA-CTCFdiv
KLD cloning	Primers	Sequence	Template
PCR (Q5 NEB E0555L)	JT444	TAGCGCCCCCTGGTGGCCAAAAGAAATCAAAGGCGCGGAC	#67	pGGA-JT294JT295
	NH2	CACGATCCCGTTTTGTGAGTTG
KLD reaction	NEB M0554S
#121	pBS-30-1xCTCF
Backbone	#64 pBlueScript-GoldenGate
Insert	#66 pGGA-JT292JT293
Insert	#67 pGGA-JT294JT295
Insert	#69 pGGA-JT310JT314JT311JT315
Insert	#118 pGGA-JT298JT299 noCTCF
Insert	#71 pGGA-JT312JT316JT313JT317
Golden Gate reaction	NEB E1601
#128	pBS-30-1xCTCFdiv
Backbone	#64 pBlueScript-GoldenGate
Insert	#66 pGGA-JT292JT293
Insert	#124 pGGA-CTCFdiv
Insert	#69 pGGA-JT310JT314JT311JT315
Insert	#118 pGGA-JT298JT299 noCTCF
Insert	#71 pGGA-JT312JT316JT313JT317
Golden Gate reaction	NEB E1601
